# Brain shuttle target expression levels vary by individual, not by brain region, disease, age, or sex

**DOI:** 10.64898/2026.05.21.726908

**Authors:** Ana R. Santa-Maria, Sanjid Shahriar, Vasanth Chandrasekhar, Emma Luteijn, Robin Horber, Samuel Hornstein, Sasha Tkachev, Tyler Levy, Ivan Gregoretti, Claire Simpson, Majd Ariss, Vilas Menon, Donald Ingber, James Gorman

**Affiliations:** Wyss Institute for Biologically Inspired Engineering at Harvard University, Boston, MA 02215, USA; Sidney Kimmel Medical College, Thomas Jefferson University Hospital, Philadelphia, PA 19107, USA; Cell Signaling Technology, Danvers, MA 01923, USA; Columbia University Irving Medical Center, New York, NY 10032, USA; Vascular Biology Program and Department of Surgery, Boston Children’s Hospital and Harvard Medical School, Boston, MA 02115, USA; Harvard John Paulson School of Engineering and Applied Sciences, Cambridge, MA 02134 USA

## Abstract

Therapeutics fused to brain shuttles that exploit endogenous receptor-mediated transport at the blood–brain barrier (BBB) offer a promising strategy to deliver large molecule drugs and biologics to the CNS. A fundamental but untested assumption underlying their clinical development is that their endothelial receptor targets are consistently expressed between individuals and between patient populations. Here, we analyzed gene and protein expression of eleven canonical brain shuttle targets in isolated human brain microvascular endothelial cells and brain microvessels from 11 large cohorts, using single-cell and single-nucleus transcriptomics and quantitative proteomics. Expression was remarkably stable between brain regions, sexes, ages, and normal health versus four major neurodegenerative conditions, Alzheimer’s disease, Parkinson’s disease, Huntington’s disease, and amyotrophic lateral sclerosis, with 612 of 631 comparisons (97%) showing no significant difference. Regional heterogeneity of brain shuttle targets previously reported in rodent models was not observed in human tissue, and disease states had minimal impact in all diseases examined. In striking contrast, target abundance differed consistently among individuals in every demographic and clinical group, for all eleven targets and all data modalities. These findings establish individual receptor abundance as a critical and previously uncharacterized variable for brain shuttle translational research, including clinical trial design and patient stratification.
