## Supplementary Data File 2 for "Brain shuttle target expression levels vary by individual, not by brain region, disease, age, or sex"

### Sheet: Fig2_SupFig1
Bryant_AD_Region
Gene	pct_variance_Disease	pct_variance_Region	pct_variance_Interaction*	pct_variance_Residual
TFRC	0.31	0.46	0.19	99.05
SLC3A2	2.21	9.18	0.38	88.23
IGF1R	0.14	2.07	0.86	96.92
SLC2A1	0.45	4.45	0.57	94.53
LRP1	1.96	7.3	4.43	86.3
LRP8	0.35	3.08	0.4	96.17
TMEM30A	0.15	3.04	4.17	92.63
LDLR	0.46	2.15	0.84	96.55
INSR	0.29	10.36	0.88	88.46
ALPL	0.02	3.58	1.11	95.29
CA4	0.09	1.44	0.54	97.93
Yang_AD_Region
Gene	pct_variance_Disease	pct_variance_Region	pct_variance_Interaction*	pct_variance_Residual
TFRC	0.69	0.4	0	98.91
SLC3A2	5.06	0.13	1.77	93.04
IGF1R	0.56	0.61	0.05	98.77
SLC2A1	0.3	3.84	0.31	95.56
LRP1	0.33	3.91	0	95.76
LRP8	0.09	2.97	2.82	94.12
TMEM30A	6.85	8.61	0.03	84.51
LDLR	0.02	9.64	0.24	90.1
INSR	3.88	2.63	0.08	93.41
ALPL	0	0.04	6.04	93.91
CA4	0.81	8.18	7.63	83.37
*Interaction between Disease and Region

### Sheet: Fig3_SupFig2
Smajic_PD
Gene	eta2_SS_Disease	eta2_SS_Residual
TFRC	28.35	71.65
SLC3A2	4.44	95.56
IGF1R	4.28	95.72
SLC2A1	19.48	80.52
LRP1	0.22	99.78
LRP8	16.38	83.62
LDLR	6.27	93.73
INSR	1.72	98.28
CA4	35.22	64.78
TMEM30A	2.73	97.27
ALPL	4.09	95.91
Pineda_ALS
Gene	pct_variance_Disease	pct_variance_Residual
TFRC	30.37	69.63
SLC3A2	27.56	72.44
IGF1R	51.26	48.74
TMEM30A	5.34	94.66
ALPL	15.39	84.61
SLC2A1	7.04	92.96
LRP1	46.1	53.9
LRP8	13.07	86.93
LDLR	0.55	99.45
INSR	4.31	95.69
CA4	9.16	90.84
Garcia_HD
Gene	pct_variance_Disease	pct_variance_Region	pct_variance_Interaction*	pct_variance_Residual
TFRC	4.71	6.39	0.31	88.59
SLC3A2	27.5	9	1.21	62.3
IGF1R	7.79	2.49	11.1	78.62
SLC2A1	0.06	3.26	0.94	95.75
LRP1	10.12	0.04	0.43	89.41
LRP8	2.79	0.55	4.11	92.55
TMEM30A	5.38	4.86	0.01	89.75
LDLR	2.98	0.32	0	96.7
INSR	4.71	0.01	0.24	95.05
ALPL	0.05	4.76	4.88	90.31
CA4	4.04	10.93	1.97	83.06
*Interaction between Disease and Region

### Sheet: Fig4_SupFig3
scRNA_Gender
Gene	pct_variance_Gender	pct_variance_Residual
TFRC	2.47	97.53
SLC3A2	6.27	93.73
IGF1R	0.58	99.42
SLC2A1	16.08	83.92
LRP1	1.75	98.25
LRP8	2.28	97.72
TMEM30A	2.19	97.81
LDLR	0.06	99.94
INSR	0.02	99.98
ALPL	0.57	99.43
CA4	0.33	99.67
Sun_AD_Gender								Sun_AD
Gene	pct_variance_Disease	pct_variance_Gender	pct_variance_Interaction*	pct_variance_Residual				Gene	eta2_SS_Disease	eta2_SS_Residual
TFRC	0.22	1.53	2.59	95.67				TFRC	0.22	99.78
SLC3A2	0.04	0.26	0.24	99.46				SLC3A2	0.04	99.96
IGF1R	0.14	0.05	0.12	99.68				IGF1R	0.14	99.86
TMEM30A	4.28	1.7	3.39	90.63				TMEM30A	4.28	95.72
ALPL	9.69	0.23	0.1	89.99				ALPL	9.69	90.31
SLC2A1	0.04	0.88	4.9	94.18				SLC2A1	0.04	99.96
LRP1	1.54	0.02	1.49	96.95				LRP1	1.54	98.46
LRP8	1.72	1.93	0.5	95.85				LRP8	1.72	98.28
LDLR	1.86	2.24	0.01	95.89				LDLR	1.86	98.14
INSR	0.06	0.09	2.23	97.63				INSR	0.06	99.94
CA4	2.03	0.57	0.67	96.74				CA4	2.03	97.97
Erickson_AD_Gender								Erickson_AD
Gene	pct_variance_Disease	pct_variance_Gender	pct_variance_Interaction*	pct_variance_Residual				Gene	eta2_SS_Disease	eta2_SS_Residual
TFRC	0.81	0.71	0.48	98				TFRC	0.81	99.19
SLC3A2	1.04	1.25	3.91	93.8				SLC3A2	1.04	98.96
IGF1R	1.77	0.77	2.41	95.05				IGF1R	1.77	98.23
TMEM30A	0.16	0.79	6.85	92.2				TMEM30A	0.16	99.84
ALPL	15.06	0.02	2.85	82.07				ALPL	15.06	84.94
SLC2A1	2.44	0.3	0.04	97.22				SLC2A1	2.44	97.56
LRP1	14.59	1.07	3.24	81.1				LRP1	14.59	85.41
INSR	9.61	0.11	0.18	90.1				INSR	9.61	90.39
CA4	0.38	0.02	1.56	98.03				CA4	0.38	99.62
*Interaction between Disease and Gender

### Sheet: Fig5_SupFig4
scRNA_Age
Gene	pct_variance_AgeGroup	pct_variance_Residual
TFRC	28.3	71.7
SLC3A2	13.56	86.44
IGF1R	0.09	99.91
SLC2A1	26.42	73.58
LRP1	14.01	85.99
LRP8	1.05	98.95
TMEM30A	17.06	82.94
LDLR	1.01	98.99
INSR	10.46	89.54
ALPL	23.45	76.55
CA4	7.27	92.73
Yang_Bryant_AD_Age
Gene	pct_variance_Disease	pct_variance_AgeGroup	pct_variance_Interaction*	pct_variance_Residual
TFRC	0.22	7.26	3.04	89.48
SLC3A2	2.19	0.13	1.29	96.39
IGF1R	0.11	0.63	0.01	99.25
SLC2A1	8.2	0.65	0	91.14
LRP1	0.11	1.35	0.01	98.52
LRP8	0.16	0.45	2.38	97.02
TMEM30A	0.09	0.36	14.9	84.65
LDLR	0.32	0.35	0.13	99.2
INSR	0	0.93	1.25	97.81
ALPL	0.87	0.54	4.46	94.13
CA4	2.43	1.32	4.18	92.07
Erickson_AD_Age
Gene	pct_variance_Disease	pct_variance_AgeGroup	pct_variance_Interaction*	pct_variance_Residual
TFRC	0.81	3.83	5.29	90.08
SLC3A2	1.04	1.06	5.38	92.53
IGF1R	1.77	0.23	6.34	91.66
SLC2A1	2.44	0.06	2.67	94.82
LRP1	14.59	3.08	3.23	79.11
TMEM30A	0.16	1.97	1.43	96.44
INSR	9.61	2.72	1.04	86.63
ALPL	15.06	0.18	1.25	83.52
CA4	0.38	0.03	8.55	91.04
*Interaction between Disease and AgeGroup
